# Genome sequencing of 196 *Treponema pallidum* strains from six continents reveals additional variability in vaccine candidate genes and dominance of Nichols clade strains in Madagascar

**DOI:** 10.1101/2021.08.17.456619

**Authors:** Nicole A.P. Lieberman, Michelle J. Lin, Hong Xie, Lasata Shrestha, Tien Nguyen, Meei-Li Huang, Austin M. Haynes, Emily Romeis, Qian-Qiu Wang, Rui-Li Zhang, Cai-Xia Kou, Giulia Ciccarese, Ivano Dal Conte, Marco Cusini, Francesco Drago, Shu-ichi Nakayama, Kenichi Lee, Makoto Ohnishi, Kelika A. Konda, Silver K. Vargas, Maria Eguiluz, Carlos F. Caceres, Jeffrey D. Klausner, Oriol Mitjà, Anne Rompalo, Fiona Mulcahy, Edward W. Hook, Sheila A. Lukehart, Amanda M. Casto, Pavitra Roychoudhury, Frank DiMaio, Lorenzo Giacani, Alexander L. Greninger

## Abstract

In spite of its immutable susceptibility to penicillin, *Treponema pallidum* (*T. pallidum*) subsp. *pallidum* continues to cause millions of cases of syphilis each year worldwide, resulting in significant morbidity and mortality and underscoring the urgency of developing an effective vaccine to curtail the spread of the infection. Several technical challenges, including absence of an *in vitro* culture system until very recently, have hampered efforts to catalog the diversity of strains collected worldwide. Here, we provide near-complete genomes from 196 *T. pallidum* strains – including 191 *T. pallidum* subsp. *pallidum* – sequenced directly from patient samples collected from 8 countries and 6 continents. Maximum likelihood phylogeny revealed that samples from most sites were predominantly SS14 clade. However, 99% (84/85) of the samples from Madagascar formed two of the five distinct Nichols subclades. Although recombination was uncommon in the evolution of modern circulating strains, we found multiple putative recombination events between *T. pallidum* subsp. *pallidum* and subsp. *endemicum*, shaping the genomes of several subclades. Temporal analysis dated the most recent common ancestor of Nichols and SS14 clades to 1717 (95% HPD: 1543-1869), in agreement with other recent studies. Rates of SNP accumulation varied significantly among subclades, particularly among different Nichols subclades, and was associated in the Nichols A subclade with a C394F substitution in TP0380, a ERCC3-like DNA repair helicase. Our data highlight the role played by variation in genes encoding putative surface-exposed outer membrane proteins in defining separate lineages, and provide a critical resource for the design of broadly protective syphilis vaccines targeting surface antigens.

**Author Summary:** Each year, millions of new cases of venereal and congenital syphilis, caused by the bacterium *Treponema pallidum* (*T. pallidum*) subsp. *pallidum,* are diagnosed worldwide, resulting in significant morbidity and mortality. Alongside endemic circulation of syphilis in low-income countries, disease resurgence in high-income nations has underscored the need for a vaccine. Due to prior technological limitations in culturing and sequencing the organism, the extent of the genetic diversity within modern strains of *T. pallidum* subsp. *pallidum* remains poorly understood, hampering development of a broadly protective vaccine. In this study, we obtained 196 near-complete *T. pallidum* genomes directly from clinical swabs from eight countries across six continents. Of these, 191 were identified as *T. pallidum* subsp. *pallidum*, including 90 Nichols clade genomes. Bayesian analysis revealed a high degree of variance in mutation rate among subclades. Interestingly, a Nichols subclade with a particularly high mutation rate harbors a non-synonymous mutation in a putative DNA repair helicase. Coupling sequencing data with protein structure prediction, we identified multiple novel amino acid variants in several proteins previously identified as potential vaccine candidates. Our data help inform current efforts to develop a broadly protective syphilis vaccine.
