## Supporting Information 2 for "Genome sequencing of 196 *Treponema pallidum* strains from six continents reveals additional variability in vaccine candidate genes and dominance of Nichols clade strains in Madagascar"

### Sheet: Tip Order
y position	Recombination Masked	No Masking
238	NZ_CP034920_TPA_CW56	PeruC10010x
237	NZ_CP034913_TPA_CW87	ItalyGE4b
236	NZ_CP034916_TPA_CW84	Japan323x
235	NZ_CP034912_TPA_CW88	Dublin58B
234	NZ_CP034915_TPA_CW85	MD16x
233	NZ_CP016056_TPA_PT_SIF1140	Italy7CGx
232	NZ_CP034921_TPA_CW30	Dublin50B
231	NZ_CP016066_TPA_PT_SIF1278	ItalyAS23
230	NZ_CP016064_TPA_PT_SIF1252	Dublin21Be
229	NZ_CP016048_TPA_PT_SIF0877_3	PeruC40020xe
228	NZ_CP016068_TPA_PT_SIF1299	Dublin41B
227	NZ_CP016057_TPA_PT_SIF1142	Dublin55B
226	NZ_CP016065_TPA_PT_SIF1261	ItalyGE5b
225	NZ_CP016054_TPA_PT_SIF1127	ItalyGE5a
224	NZ_CP016050_TPA_PT_SIF0954	Peru214601x
223	NZ_CP016069_TPA_PT_SIF1348	PeruB20010x
222	NZ_CP016046_TPA_PT_SIF0751	Dublin37B
221	NZ_CP016067_TPA_PT_SIF1280	PeruC40040x
220	Dublin41B	NZ_CP034916_TPA_CW84
219	PeruC40020xe	NZ_CP034920_TPA_CW56
218	Dublin24B	NZ_CP034915_TPA_CW85
217	NZ_CP016062_TPA_PT_SIF1200	NZ_CP034913_TPA_CW87
216	NZ_CP045004_TPA_UW148B2	NZ_CP034912_TPA_CW88
215	Dublin21Be	NZ_CP034921_TPA_CW30
214	Italy8PLe	Italy8PLe
213	Dublin54B	Dublin24B
212	Dublin52B	NZ_CP045004_TPA_UW148B2
211	Dublin46B	Dublin54B
210	Japan314	Dublin52B
209	ItalyAS15	Dublin46B
208	PeruC10010x	Japan314
207	Japan323x	ItalyAS15
206	ItalyGE4b	Japan331
205	Dublin58B	Japan307
204	Italy7CGx	Japan300
203	MD16x	Peru214361x
202	Dublin50B	Japan316x
201	ItalyAS23	PeruC10050xe
200	Dublin55B	NZ_CP045005_TPA_UW148B
199	Peru214601x	ItalyGE6
198	ItalyGE5b	NC_021508_TPA_SS14
197	ItalyGE5a	MD507x
196	PeruB20010x	MD57x
195	PeruC40040x	Dublin57B
194	Dublin37B	MD20B
193	Japan331	Peru213161xe
192	Japan307	MD26x
191	Japan300	MD536x
190	NZ_CP016060_TPA_PT_SIF1183	MD51x
189	NZ_CP045005_TPA_UW148B	MD09B
188	ItalyGE6	MD521B
187	NZ_CP016061_TPA_PT_SIF1196	NZ_CP035104_TPA_Grady
186	NZ_CP016047_TPA_PT_SIF0857	NZ_CP016059_TPA_PT_SIF1167
185	NZ_CP016063_TPA_PT_SIF1142	NZ_CP016045_TPA_PT_SIF0697
184	NZ_CP016051_TPA_PT_SIF1002	NZ_CP016058_TPA_PT_SIF1156
183	NZ_CP016049_TPA_PT_SIF0908	NZ_CP016053_TPA_PT_SIF1063
182	PeruC10050xe	NZ_CP016052_TPA_PT_SIF1020
181	Peru214361x	NZ_CP016055_TPA_PT_SIF1135
180	NZ_CP016055_TPA_PT_SIF1135	NZ_CP016047_TPA_PT_SIF0857
179	NZ_CP016052_TPA_PT_SIF1020	NZ_CP016049_TPA_PT_SIF0908
178	Japan316x	NZ_CP016061_TPA_PT_SIF1196
177	NZ_CP016053_TPA_PT_SIF1063	NZ_CP016063_TPA_PT_SIF1142
176	Peru213161xe	NZ_CP016051_TPA_PT_SIF1002
175	MD26x	NZ_CP016056_TPA_PT_SIF1140
174	MD521B	NZ_CP016062_TPA_PT_SIF1200
173	MD507x	NZ_CP016046_TPA_PT_SIF0751
172	MD57x	NZ_CP016067_TPA_PT_SIF1280
171	Dublin57B	NZ_CP016060_TPA_PT_SIF1183
170	MD20B	NZ_CP016069_TPA_PT_SIF1348
169	MD536x	NZ_CP016050_TPA_PT_SIF0954
168	MD51x	NZ_CP016054_TPA_PT_SIF1127
167	MD09B	NZ_CP016065_TPA_PT_SIF1261
166	NZ_CP016058_TPA_PT_SIF1156	NZ_CP016057_TPA_PT_SIF1142
165	NZ_CP016045_TPA_PT_SIF0697	NZ_CP016068_TPA_PT_SIF1299
164	NZ_CP016059_TPA_PT_SIF1167	NZ_CP016048_TPA_PT_SIF0877_3
163	NZ_CP035104_TPA_Grady	NZ_CP016064_TPA_PT_SIF1252
162	Japan308	NZ_CP016066_TPA_PT_SIF1278
161	Japan339	Japan295x
160	Japan365x	Japan294x
159	Japan364	Japan339
158	Japan354x	Japan364
157	Japan288	Japan298x
156	Japan345	Japan342e
155	Japan295x	Japan312xe
154	Japan301	Japan365x
153	Japan294x	Japan354x
152	China11	Japan288
151	Japan362x	Japan324x
150	Japan298x	Japan349
149	Japan360x	Japan351
148	Japan325xe	Japan325xe
147	Japan329	Japan329
146	Japan311	Japan358
145	Japan344e	Japan311
144	Japan309x	Japan337
143	Japan356	Japan360x
142	Japan342e	Japan309x
141	Japan312xe	Japan344e
140	Japan343	Japan356
139	Japan319	Japan313x
138	Japan355	Japan343
137	Japan318	Japan319
136	Japan358	Japan355
135	Japan332	Japan318
134	Japan337	Japan301
133	Japan352xe	Japan345
132	Japan361	Japan362x
131	Japan351	Japan332
130	Japan349	Japan308
129	Japan302x	Japan352xe
128	Japan324x	Japan361
127	Japan305	Japan302x
126	Japan291x	Japan305
125	Japan357	Japan291x
124	Japan290	Japan357
123	Japan313x	Japan290
122	Japan287e	Japan287e
121	UAB522x	UAB522x
120	China44	China44
119	China47	China23
118	China23	China47
117	China48	China30
116	China42	China48
115	China30	China11
114	China31	China42
113	Peru213041xe	China31
112	Japan328x	Peru213041xe
111	Japan348	Japan328x
110	Japan306	Japan348
109	MD24xe	Japan306
108	MD22xe	MD24xe
107	MD25x	MD22xe
106	MD530xe	MD25x
105	NC_021508_TPA_SS14	MD530xe
104	NC_018722_TPA_MexicoA	NC_018722_TPA_MexicoA
103	MD18Be	MD18Be
102	MD06B	MD06B
101	UAB504xi	UAB278i
100	UAB534xi	UAB525xe
99	UAB276i	UAB276i
98	UAB525xe	UAB515xi
97	UAB507ei	UAB507ei
96	UAB191xei	UAB268xi
95	UAB178ei	UAB267i
94	UAB523x	UAB503i
93	UAB503i	UAB275i
92	UAB267i	UAB504xi
91	UAB268xi	UAB534xi
90	UAB278i	UAB533i
89	UAB263xi	UAB263xi
88	UAB533i	UAB178ei
87	UAB505ei	UAB523x
86	UAB515xi	UAB191xei
85	UAB275i	UAB505ei
84	UAB266i	UAB266i
83	UAB60i	UAB60i
82	UAB61xei	UAB52xi
81	UAB69i	UAB28xi
80	UAB52xi	UAB61xei
79	UAB28xi	UAB69i
78	UAB526xi	UAB526xi
77	UAB510i	UAB510i
76	UAB531i	UAB531i
75	UAB62i	UAB62i
74	UAB545ei	UAB6xi
73	UAB6xi	UAB16xi
72	UAB16xi	UAB71i
71	UAB71i	UAB508
70	UAB508	UAB501
69	UAB501	UAB545ei
68	UAB553xei	UAB553xei
67	UAB551xi	UAB551xi
66	UAB165xi	UAB165xi
65	UAB521xi	UAB521xi
64	UAB516xi	UAB516xi
63	UAB218i	UAB218i
62	UAB216i	UAB216i
61	UAB164xei	UAB164xei
60	NZ_CP034917_TPA_CW83	NZ_CP034917_TPA_CW83
59	UAB237	UAB204xe
58	UAB160xe	UAB552x
57	UAB552x	UAB75
56	UAB204xe	UAB17x
55	UAB17x	UAB166xe
54	UAB75	UAB237
53	UAB166xe	UAB160xe
52	UAB229xe	UAB229xe
51	UAB554xi	UAB554xi
50	UAB211i	UAB211i
49	UAB511xi	UAB511xi
48	UAB38xi	UAB38xi
47	UAB528ei	NZ_CP010422_TPA_SeaNich
46	UAB538xi	NC_016844_TPA_DAL1
45	UAB535i	CP010561_TPA_NicholsHouJ
44	UAB509ei	CP010560_TPA_NicholsHouE
43	UAB195xi	NC_021490_TPA_Nichols
42	UAB193i	NZ_CP010559_TPA_CDCA
41	UAB76xei	NC_017268_TPA_Chicago
40	UAB40xi	CP010558_TPA_ChicagoPop
39	UAB529i	Japan303
38	UAB167xei	ItalyAS14
37	UAB202xi	NZ_CP034914_TPA_CW86
36	UAB44xi	NZ_CP034919_TPA_CW59
35	UAB236i	Japan368i
34	UAB197i	Japan338xei
33	UAB203i	Italy17LGMi
32	UAB532xi	Japan317xi
31	UAB546i	UAB528ei
30	UAB194xi	UAB538xi
29	UAB54xi	UAB535i
28	UAB530i	UAB509ei
27	UAB547xei	UAB236i
26	UAB67xi	UAB193i
25	UAB12xi	UAB195xi
24	UAB549xe	UAB76xei
23	UAB231i	UAB40xi
22	UAB162xi	UAB529i
21	UAB89xi	UAB167xei
20	UAB49xi	UAB202xi
19	UAB81xi	UAB44xi
18	UAB512x	UAB203i
17	UAB46xei	UAB197i
16	Japan368i	UAB532xi
15	Japan338xei	UAB546i
14	Japan317xi	UAB194xi
13	Italy17LGMi	UAB54xi
12	NZ_CP010422_TPA_SeaNich	UAB530i
11	NC_016844_TPA_DAL1	UAB67xi
10	CP010561_TPA_NicholsHouJ	UAB12xi
9	CP010560_TPA_NicholsHouE	UAB549xe
8	NC_021490_TPA_Nichols	UAB231i
7	NZ_CP010559_TPA_CDCA	UAB162xi
6	NC_017268_TPA_Chicago	UAB547xei
5	CP010558_TPA_ChicagoPop	UAB89xi
4	Japan303	UAB49xi
3	ItalyAS14	UAB81xi
2	NZ_CP034914_TPA_CW86	UAB512x
1	NZ_CP034919_TPA_CW59	UAB46xei

### Sheet: Recombination Blocks
	Block	A	B	C	D	E	F	G	H	I	J	K	L	M
	min-max (full range)	149202-150659	158428-159849	198390-198778	347414--348354	493822-494658	516084-516791	524446-525097	557343-559242	594916-595711	607654-608658	673742-673823	946758-950207	1130090-1130637
		TP0126c	TP0136	TP0179	TP0326	TP0462	TP0483	TP0488	TP0515	TP0548	TP0558	TP0619	TP0865	TP1016
		TP0127					TP0484				TP0559		TP0866
		TPASS_RS00660											TP0867

### Sheet: Blocks per Clade
Subclade	Start	End	Type
SS14 Omega	149202	150659	ancestral
SS14 Omega	158483	159849	ancestral
SS14 Omega	198390	198778	ancestral
SS14 Omega	347414	348354	ancestral
SS14 Omega	493822	494658	ancestral
SS14 Omega	493876	494658	ancestral
SS14 Omega	557343	559242	ancestral
SS14 Omega	594916	595711	ancestral
SS14 Omega	607654	608658	ancestral
SS14 Omega	673742	673823	ancestral
SS14 Omega	946758	950207	ancestral
SS14 Omega	946758	947683	ancestral
SS14 Omega	1130090	1130637	ancestral
SS14 Omega - East Asia	149202	150659	ancestral
SS14 Omega - East Asia	158483	159849	ancestral
SS14 Omega - East Asia	198390	198778	ancestral
SS14 Omega - East Asia	347414	348354	ancestral
SS14 Omega - East Asia	493822	494658	ancestral
SS14 Omega - East Asia	493876	494658	ancestral
SS14 Omega - East Asia	557343	559242	ancestral
SS14 Omega - East Asia	594916	595711	ancestral
SS14 Omega - East Asia	607654	608658	ancestral
SS14 Omega - East Asia	673742	673823	ancestral
SS14 Omega - East Asia	946758	950207	ancestral
SS14 Omega - East Asia	946758	947683	ancestral
SS14 Omega - East Asia	1130090	1130637	ancestral
SS14 Mexico	149202	150659	ancestral
SS14 Mexico	158483	159849	ancestral
SS14 Mexico	198390	198778	ancestral
SS14 Mexico	347414	348354	ancestral
SS14 Mexico	347414	348354	ancestral/reversion
SS14 Mexico	493822	494658	ancestral
SS14 Mexico	493876	494658	ancestral
SS14 Mexico	524446	525097	ancestral
SS14 Mexico	557343	559242	ancestral
SS14 Mexico	594916	595711	ancestral
SS14 Mexico	607654	608658	ancestral
SS14 Mexico	673742	673823	ancestral
SS14 Mexico	946758	950207	ancestral
SS14 Mexico	946758	947683	ancestral
SS14 Mexico	1130090	1130637	ancestral
Nichols A	158428	158451	ancestral
Nichols A	516084	516791	ancestral
Nichols B	159174	159726	ancestral
Nichols B	347414	347469	ancestral
Nichols C	0	0	NA
Nichols D	0	0	NA
Nichols E	493876	494658	ancestral
Nichols E	946758	947683	ancestral
Nichols E	947240	947250	ancestral
