## Supporting Information 4 for "Genome sequencing of 196 *Treponema pallidum* strains from six continents reveals additional variability in vaccine candidate genes and dominance of Nichols clade strains in Madagascar"

### Sheet: variants_metadata
Sample	y Position	TP0136	TP0326	TP0548	TP0966	TP0967	Country	Subclade
China11	129	1	1	1	1	1	China	SS14 Omega - East Asia
China23	132	1	1	2	1	2	China	SS14 Omega - East Asia
China30	131	1	1	1	1	2	China	SS14 Omega - East Asia
China31	127	1	1	1	1	2	China	SS14 Omega - East Asia
China42	128	1	1	1	1	2	China	SS14 Omega - East Asia
China44	134	1	1	1	1	Indeterminate	China	SS14 Omega - East Asia
China47	133	1	1	1	1	4	China	SS14 Omega - East Asia
China48	130	1	1	1	1	2	China	SS14 Omega - East Asia
CP010558_TPA_ChicagoPop	18	2	2	3	2	4	USA	Nichols D Lab Strains
CP010560_TPA_NicholsHouE	22	3	2	3	2	4	USA	Nichols D Lab Strains
CP010561_TPA_NicholsHouJ	23	2	2	3	2	4	USA	Nichols D Lab Strains
Dublin21Be	216	1	1	4	1	2	Ireland	SS14 Omega
Dublin24B	213	1	1	4	1	2	Ireland	SS14 Omega
Dublin37B	210	1	1	4	1	2	Ireland	SS14 Omega
Dublin41B	215	1	1	4	1	2	Ireland	SS14 Omega
Dublin46B	229	Indeterminate	1	4	1	2	Ireland	SS14 Omega
Dublin50B	217	1	1	4	1	2	Ireland	SS14 Omega
Dublin52B	230	1	1	4	1	2	Ireland	SS14 Omega
Dublin54B	231	1	1	4	1	2	Ireland	SS14 Omega
Dublin55B	227	1	1	4	1	2	Ireland	SS14 Omega
Dublin57B	185	5	3	1	1	2	Ireland	SS14 Omega
Dublin58B	221	1	1	4	1	2	Ireland	SS14 Omega
Italy17LGMi	26	6	4	5	2	4	Italy	Nichols C
Italy7CGx	219	1	1	4	1	2	Italy	SS14 Omega
Italy8PLe	232	1	1	4	1	2	Italy	SS14 Omega
ItalyAS14	16	Indeterminate	5	6	3	5	Italy	Nichols E
ItalyAS15	224	1	1	4	1	2	Italy	SS14 Omega
ItalyAS23	228	1	1	7	1	2	Italy	SS14 Omega
ItalyGE4b	220	1	1	4	1	2	Italy	SS14 Omega
ItalyGE5a	225	1	1	8	1	2	Italy	SS14 Omega
ItalyGE5b	226	Indeterminate	1	8	1	2	Italy	SS14 Omega
ItalyGE6	192	8	6	1	1	2	Italy	SS14 Omega
Japan287e	139	1	1	1	1	2	Japan	SS14 Omega - East Asia
Japan288	164	1	1	1	1	2	Japan	SS14 Omega - East Asia
Japan290	136	1	1	1	1	2	Japan	SS14 Omega - East Asia
Japan291x	138	1	1	1	1	2	Japan	SS14 Omega - East Asia
Japan294x	174	1	1	2	1	2	Japan	SS14 Omega - East Asia
Japan295x	173	1	1	1	1	2	Japan	SS14 Omega - East Asia
Japan298x	172	1	1	1	1	2	Japan	SS14 Omega - East Asia
Japan300	206	1	1	4	1	7	Japan	SS14 Omega
Japan301	175	1	1	1	1	2	Japan	SS14 Omega - East Asia
Japan302x	143	1	1	1	1	2	Japan	SS14 Omega - East Asia
Japan303	17	9	7	6	5	5	Japan	Nichols E
Japan305	155	1	1	1	1	2	Japan	SS14 Omega - East Asia
Japan306	123	1	1	1	1	8	Japan	SS14 Omega - East Asia
Japan307	207	1	1	4	1	7	Japan	SS14 Omega
Japan308	144	1	1	1	1	2	Japan	SS14 Omega - East Asia
Japan309x	140	1	1	1	1	2	Japan	SS14 Omega - East Asia
Japan311	156	1	1	1	1	2	Japan	SS14 Omega - East Asia
Japan312xe	152	1	1	1	1	Indeterminate	Japan	SS14 Omega - East Asia
Japan313x	148	1	1	1	1	2	Japan	SS14 Omega - East Asia
Japan314	205	1	8	4	1	2	Japan	SS14 Omega
Japan316x	189	1	9	1	1	8	Japan	SS14 Omega
Japan317xi	27	6	4	5	2	4	Japan	Nichols C
Japan318	147	1	1	1	1	2	Japan	SS14 Omega - East Asia
Japan319	141	1	1	1	1	2	Japan	SS14 Omega - East Asia
Japan323x	223	1	1	4	1	2	Japan	SS14 Omega
Japan324x	171	5	1	1	1	2	Japan	SS14 Omega - East Asia
Japan325xe	162	1	Indeterminate	1	1	Indeterminate	Japan	SS14 Omega - East Asia
Japan328x	125	1	1	9	1	8	Japan	SS14 Omega - East Asia
Japan329	161	1	1	1	1	2	Japan	SS14 Omega - East Asia
Japan331	208	1	1	4	1	7	Japan	SS14 Omega
Japan332	169	1	1	1	1	2	Japan	SS14 Omega - East Asia
Japan337	151	1	1	1	1	2	Japan	SS14 Omega - East Asia
Japan338xei	28	6	4	5	2	4	Japan	Nichols C
Japan339	150	1	1	1	1	2	Japan	SS14 Omega - East Asia
Japan342e	153	1	1	1	1	2	Japan	SS14 Omega - East Asia
Japan343	142	1	1	1	1	2	Japan	SS14 Omega - East Asia
Japan344e	159	1	1	1	1	2	Japan	SS14 Omega - East Asia
Japan345	168	1	1	1	1	2	Japan	SS14 Omega - East Asia
Japan348	124	1	1	1	1	8	Japan	SS14 Omega - East Asia
Japan349	160	1	1	1	1	2	Japan	SS14 Omega - East Asia
Japan351	157	1	1	1	1	2	Japan	SS14 Omega - East Asia
Japan352xe	146	1	1	1	1	2	Japan	SS14 Omega - East Asia
Japan354x	165	1	1	1	1	2	Japan	SS14 Omega - East Asia
Japan355	154	1	1	1	1	2	Japan	SS14 Omega - East Asia
Japan356	158	1	1	1	1	2	Japan	SS14 Omega - East Asia
Japan357	137	1	1	1	1	2	Japan	SS14 Omega - East Asia
Japan358	149	1	1	1	1	2	Japan	SS14 Omega - East Asia
Japan360x	163	1	1	1	1	2	Japan	SS14 Omega - East Asia
Japan361	145	1	1	1	1	2	Japan	SS14 Omega - East Asia
Japan362x	170	1	1	1	1	2	Japan	SS14 Omega - East Asia
Japan364	166	1	1	1	1	2	Japan	SS14 Omega - East Asia
Japan365x	167	1	1	1	1	2	Japan	SS14 Omega - East Asia
Japan368i	29	6	4	5	2	4	Japan	Nichols C
MD06B	115	1	11	10	6	4	USA	SS14 Mexico
MD09B	181	1	1	1	1	2	USA	SS14 Omega
MD16x	218	1	1	4	1	2	USA	SS14 Omega
MD18Be	116	1	11	Indeterminate	7	2	USA	SS14 Mexico
MD20B	184	1	1	1	1	11	USA	SS14 Omega
MD22xe	121	5	1	1	1	2	USA	SS14 Omega - East Asia
MD24xe	122	1	1	1	1	2	USA	SS14 Omega - East Asia
MD25x	120	1	1	1	1	2	USA	SS14 Omega - East Asia
MD26x	179	1	1	1	1	2	USA	SS14 Omega
MD507x	187	1	1	1	1	11	USA	SS14 Omega
MD51x	182	1	1	1	1	11	USA	SS14 Omega
MD521B	201	1	1	1	1	2	USA	SS14 Omega
MD530xe	119	1	1	1	1	2	USA	SS14 Omega - East Asia
MD536x	183	1	1	1	1	11	USA	SS14 Omega
MD57x	186	1	1	1	1	11	USA	SS14 Omega
NC_016844_TPA_DAL1	24	10	2	3	2	4	USA	Nichols D Lab Strains
NC_017268_TPA_Chicago	19	3	2	3	2	4	USA	Nichols D Lab Strains
NC_018722_TPA_MexicoA	117	11	11	12	8	2	Mexico	SS14 Mexico
NC_021490_TPA_Nichols	21	3	2	3	2	4	USA	Nichols D Lab Strains
NC_021508_TPA_SS14	118	1	1	1	1	4	USA	SS14 Omega
NZ_CP010422_TPA_SeaNich	25	10	2	3	2	4	USA	Nichols D Lab Strains
NZ_CP010559_TPA_CDCA	20	2	2	3	2	4	USA	Nichols D Lab Strains
NZ_CP016045_TPA_PT_SIF0697	177	1	1	1	10	4	Portugal	SS14 Omega
NZ_CP016046_TPA_PT_SIF0751	239	1	1	4	1	4	Portugal	SS14 Omega
NZ_CP016047_TPA_PT_SIF0857	199	14	1	1	1	13	Portugal	SS14 Omega
NZ_CP016048_TPA_PT_SIF0877_3	249	1	1	4	1	4	Portugal	SS14 Omega
NZ_CP016049_TPA_PT_SIF0908	196	14	1	1	1	13	Portugal	SS14 Omega
NZ_CP016050_TPA_PT_SIF0954	238	1	1	4	1	4	Portugal	SS14 Omega
NZ_CP016051_TPA_PT_SIF1002	200	14	1	1	1	13	Portugal	SS14 Omega
NZ_CP016052_TPA_PT_SIF1020	190	1	1	1	1	4	Portugal	SS14 Omega
NZ_CP016053_TPA_PT_SIF1063	188	1	1	1	1	4	Portugal	SS14 Omega
NZ_CP016054_TPA_PT_SIF1127	235	1	1	4	1	Indeterminate	Portugal	SS14 Omega
NZ_CP016055_TPA_PT_SIF1135	191	1	1	1	1	Indeterminate	Portugal	SS14 Omega
NZ_CP016056_TPA_PT_SIF1140	204	1	1	4	1	Indeterminate	Portugal	SS14 Omega
NZ_CP016057_TPA_PT_SIF1142	247	1	1	4	1	4	Portugal	SS14 Omega
NZ_CP016058_TPA_PT_SIF1156	178	1	1	1	10	4	Portugal	SS14 Omega
NZ_CP016059_TPA_PT_SIF1167	176	1	1	1	10	4	Portugal	SS14 Omega
NZ_CP016060_TPA_PT_SIF1183	236	1	1	1	1	4	Portugal	SS14 Omega
NZ_CP016061_TPA_PT_SIF1196	197	15	1	1	1	13	Portugal	SS14 Omega
NZ_CP016062_TPA_PT_SIF1200	237	1	1	4	1	4	Portugal	SS14 Omega
NZ_CP016063_TPA_PT_SIF1142	198	14	1	1	1	13	Portugal	SS14 Omega
NZ_CP016064_TPA_PT_SIF1252	250	1	1	4	1	4	Portugal	SS14 Omega
NZ_CP016065_TPA_PT_SIF1261	246	1	1	4	1	4	Portugal	SS14 Omega
NZ_CP016066_TPA_PT_SIF1278	251	1	1	4	1	4	Portugal	SS14 Omega
NZ_CP016067_TPA_PT_SIF1280	240	1	1	4	1	4	Portugal	SS14 Omega
NZ_CP016068_TPA_PT_SIF1299	248	1	1	4	1	4	Portugal	SS14 Omega
NZ_CP016069_TPA_PT_SIF1348	234	1	1	4	1	4	Portugal	SS14 Omega
NZ_CP034912_TPA_CW88	241	1	1	4	1	4	Czech Republic	SS14 Omega
NZ_CP034913_TPA_CW87	242	1	1	Indeterminate	1	4	France	SS14 Omega
NZ_CP034914_TPA_CW86	15	9	12	16	11	4	France	Nichols E
NZ_CP034915_TPA_CW85	244	1	1	4	1	4	France	SS14 Omega
NZ_CP034916_TPA_CW84	245	1	1	4	1	4	France	SS14 Omega
NZ_CP034917_TPA_CW83	73	16	14	17	12	17	Cuba	Nichols A
NZ_CP034919_TPA_CW59	14	9	16	6	11	4	France	Nichols E
NZ_CP034920_TPA_CW56	243	1	1	4	1	4	Cuba	SS14 Omega
NZ_CP034921_TPA_CW30	203	1	17	4	1	4	Czech Republic	SS14 Omega
NZ_CP035104_TPA_Grady	202	1	1	1	1	4	USA	SS14 Omega
NZ_CP045004_TPA_UW148B2	233	1	1	4	1	2	USA	SS14 Omega
NZ_CP045005_TPA_UW148B	193	18	6	1	1	2	USA	SS14 Omega
Peru213041xe	126	1	Indeterminate	Indeterminate	1	8	Peru	SS14 Omega - East Asia
Peru213161xe	180	1	Indeterminate	1	1	2	Peru	SS14 Omega
Peru214361x	194	1	1	1	1	2	Peru	SS14 Omega
Peru214601x	212	1	1	4	1	1	Peru	SS14 Omega
PeruB20010x	211	1	1	4	1	2	Peru	SS14 Omega
PeruC10010x	222	1	1	19	1	2	Peru	SS14 Omega
PeruC10050xe	195	Indeterminate	1	Indeterminate	1	8	Peru	SS14 Omega
PeruC40020xe	214	5	1	4	1	2	Peru	SS14 Omega
PeruC40040x	209	1	1	4	1	1	Peru	SS14 Omega
UAB12xi	40	20	20	5	2	4	Madagascar	Nichols B
UAB160xe	71	21	14	5	12	8	Madagascar	Nichols A
UAB162xi	36	20	20	5	2	4	Madagascar	Nichols B
UAB164xei	74	22	14	17	12	8	Madagascar	Nichols A
UAB165xi	83	16	14	17	13	4	Madagascar	Nichols A
UAB166xe	66	16	14	5	12	8	Madagascar	Nichols A
UAB167xei	51	23	20	5	2	4	Madagascar	Nichols B
UAB16xi	80	16	14	17	13	8	Madagascar	Nichols A
UAB178ei	106	22	14	Indeterminate	Indeterminate	8	Madagascar	Nichols A
UAB17x	68	16	14	5	12	8	Madagascar	Nichols A
UAB191xei	107	16	14	17	13	8	Madagascar	Nichols A
UAB193i	57	20	20	5	2	4	Madagascar	Nichols B
UAB194xi	43	20	20	5	2	4	Madagascar	Nichols B
UAB195xi	47	20	20	5	2	4	Madagascar	Nichols B
UAB197i	48	20	20	5	2	4	Madagascar	Nichols B
UAB202xi	50	20	20	5	2	4	Madagascar	Nichols B
UAB203i	46	20	20	5	2	4	Madagascar	Nichols B
UAB204xe	69	16	Indeterminate	5	12	8	Madagascar	Nichols A
UAB211i	63	16	14	3	12	18	Madagascar	Nichols A
UAB216i	75	16	14	17	15	8	Madagascar	Nichols A
UAB218i	76	16	14	17	15	8	Madagascar	Nichols A
UAB229xe	65	16	14	5	12	8	Madagascar	Nichols A
UAB231i	38	20	20	5	2	4	Madagascar	Nichols B
UAB236i	49	20	20	5	2	4	Madagascar	Nichols B
UAB237	72	24	14	5	12	8	Madagascar	Nichols A
UAB263xi	108	16	14	17	13	8	Madagascar	Nichols A
UAB266i	97	25	14	17	13	8	Madagascar	Nichols A
UAB267i	99	16	14	17	13	8	Madagascar	Nichols A
UAB268xi	104	16	14	17	13	8	Madagascar	Nichols A
UAB275i	98	16	14	17	13	8	Madagascar	Nichols A
UAB276i	100	16	14	17	13	11	Madagascar	Nichols A
UAB278i	101	16	14	17	13	8	Madagascar	Nichols A
UAB28xi	90	26	14	21	13	8	Madagascar	Nichols A
UAB38xi	61	16	14	5	12	8	Madagascar	Nichols A
UAB40xi	59	20	20	22	2	4	Madagascar	Nichols B
UAB44xi	56	20	20	5	2	19	Madagascar	Nichols B
UAB46xei	30	Indeterminate	Indeterminate	5	Indeterminate	19	Madagascar	Nichols B
UAB49xi	33	Indeterminate	23	5	Indeterminate	4	Madagascar	Nichols B
UAB501	94	29	14	23	13	8	Madagascar	Nichols A
UAB503i	109	16	14	17	13	8	Madagascar	Nichols A
UAB504xi	112	16	14	17	13	8	Madagascar	Nichols A
UAB505ei	102	16	14	17	13	8	Madagascar	Nichols A
UAB507ei	113	16	14	17	13	8	Madagascar	Nichols A
UAB508	95	29	14	23	13	8	Madagascar	Nichols A
UAB509ei	52	20	24	5	2	4	Madagascar	Nichols B
UAB510i	88	16	14	17	18	8	Madagascar	Nichols A
UAB511xi	62	30	14	5	12	8	Madagascar	Nichols A
UAB512x	31	20	25	5	2	4	Madagascar	Nichols B
UAB515xi	114	16	14	17	13	8	Madagascar	Nichols A
UAB516xi	77	16	26	17	15	20	Madagascar	Nichols A
UAB521xi	78	16	26	17	15	20	Madagascar	Nichols A
UAB522x	135	Indeterminate	Indeterminate	1	1	2	Madagascar	SS14 Omega - East Asia
UAB523x	105	Indeterminate	14	17	13	8	Madagascar	Nichols A
UAB525xe	111	16	14	Indeterminate	13	8	Madagascar	Nichols A
UAB526xi	89	22	14	17	18	8	Madagascar	Nichols A
UAB528ei	53	Indeterminate	24	5	2	4	Madagascar	Nichols B
UAB529i	58	20	20	22	2	4	Madagascar	Nichols B
UAB52xi	91	Indeterminate	14	21	13	Indeterminate	Madagascar	Nichols A
UAB530i	37	20	20	5	2	4	Madagascar	Nichols B
UAB531i	87	22	14	17	18	8	Madagascar	Nichols A
UAB532xi	45	20	20	5	2	4	Madagascar	Nichols B
UAB533i	110	16	14	17	13	8	Madagascar	Nichols A
UAB534xi	103	16	14	17	13	8	Madagascar	Nichols A
UAB535i	54	20	24	5	2	4	Madagascar	Nichols B
UAB538xi	55	20	24	5	2	4	Madagascar	Nichols B
UAB545ei	82	9	14	17	13	8	Madagascar	Nichols A
UAB546i	44	20	20	5	2	4	Madagascar	Nichols B
UAB547xei	35	23	20	5	2	4	Madagascar	Nichols B
UAB549xe	39	20	20	5	2	4	Madagascar	Nichols B
UAB54xi	42	20	20	5	2	4	Madagascar	Nichols B
UAB551xi	84	9	14	17	13	11	Madagascar	Nichols A
UAB552x	70	Indeterminate	14	5	12	11	Madagascar	Nichols A
UAB553xei	85	Indeterminate	14	17	13	11	Madagascar	Nichols A
UAB554xi	64	Indeterminate	14	3	12	22	Madagascar	Nichols A
UAB60i	96	25	14	17	19	8	Madagascar	Nichols A
UAB61xei	93	Indeterminate	Indeterminate	Indeterminate	13	8	Madagascar	Nichols A
UAB62i	86	16	14	17	13	2	Madagascar	Nichols A
UAB67xi	41	20	20	5	2	4	Madagascar	Nichols B
UAB69i	92	26	14	21	13	8	Madagascar	Nichols A
UAB6xi	81	16	14	17	13	8	Madagascar	Nichols A
UAB71i	79	16	14	17	13	8	Madagascar	Nichols A
UAB75	67	16	14	5	12	8	Madagascar	Nichols A
UAB76xei	60	23	20	22	2	4	Madagascar	Nichols B
UAB81xi	32	39	23	5	2	4	Madagascar	Nichols B
UAB89xi	34	39	23	5	2	4	Madagascar	Nichols B
